# High concordance between genetic effects on mRNA and protein abundance

**DOI:** 10.64898/2026.05.26.727960

**Authors:** Krisna Van Dyke, Matthew Feraru, Frank W. Albert

**Affiliations:** Department of Genetics, Cell Biology, & Development, University of Minnesota, Minneapolis 55455, MN, USA; Department of Medical Oncology, Dana-Farber Cancer Institute, Boston, 02115, MA, USA; Apple Inc., Cupertino 95014, CA, USA

## Abstract

Genetic influences on gene expression are an important source of variation in complex traits. Conflicting results have been reported about the concordance of genetic effects on mRNA abundance vs. protein levels, ranging from high agreement to a predominance of effects that are specific to mRNA or protein. Here, we integrated 13 published datasets of genetic variation in mRNA or protein collected in the same cross of two strains of the yeast *Saccharomyces cerevisiae*. These highly replicated data allowed us to gauge the overall agreement between the genetics of mRNA and protein and search for individual loci whose effects on these two gene products are reproducibly different. Overall, genetic effects were highly correlated across all datasets. mRNA and protein showed similar genetic architectures. Pairwise agreement between loci from mRNA datasets and loci from protein datasets was indistinguishable from agreement between loci from datasets of the same gene product. *Trans*-acting hotspots with effects on numerous genes affected mRNA and protein similarly. There were no hotspots that exclusively affected mRNA or protein across datasets. A small number of loci did show reproducibly different effects on mRNA or protein of individual genes. Collectively, these results show that, with a few notable exceptions, genetic effects on mRNA and protein are largely concordant.
