## Supplementary Table S1 for "High concordance between genetic effects on mRNA and protein abundance"

### Sheet: Sheet1
Year	FirstAuthor	molecule	measurement technology	medium	sampleSize	numberOfGenes	mappingApproach	data available?	segregant set	hotspots not expected to be present in all datasets
2002	Brem	mRNA	custom cDNA microarray	SC	34	3656	QTL	yes	Brem 2002	leu2Δ0, ura3Δ0, AMN1, mating type
2003	Yvert	mRNA	custom cDNA microarray	SC	NA	NA	QTL	no	superset of Brem 2002	leu2Δ0, ura3Δ0, AMN1, mating type
2005	Brem	mRNA	custom cDNA microarray	SC	49	3764	QTL	yes	superset of Yvert 2005	leu2Δ0, ura3Δ0, AMN1, mating type
2008	Smith	mRNA	Agilent 11k yeast microarray	YNB +leu +lys +ura 2% glucose	100	4482	QTL	yes	Brem 2005	leu2Δ0, ura3Δ0, AMN1, mating type
2008	Smith	mRNA	Agilent 11k yeast microarray	YNB +leu +lys +ura 1% ethanol	100	4482	QTL	yes	Brem 2005	leu2Δ0, ura3Δ0, AMN1, mating type
2007	Foss	protein	shotgun LC-MS/MS	SC	NA	NA	QTL	no	Brem 2005	leu2Δ0, ura3Δ0, AMN1, mating type
2009	Khan	protein	shotgun LC-MS/MS	SC	98	539	QTL	yes	requantified raw data from Foss 2007	leu2Δ0, ura3Δ0, AMN1, mating type
2011	Foss	protein	shotgun LC-MS/MS	SC	94	354	QTL	yes	requantified raw data from Foss 2007	leu2Δ0, ura3Δ0, AMN1, mating type
2013	Picotti	protein	SRM-MS/MS	SC	63	48	QTL	yes	Brem 2005	leu2Δ0, ura3Δ0, AMN1, mating type
2018	Albert & Bloom	mRNA	RNA-seq	YNB 2% glucose	1012	6713	QTL	yes	Bloom 2013	mating type, KRE33
2022	Grossbach	mRNA	RNA-seq	SC	95	5429	QTL	yes	Brem 2005	leu2Δ0, ura3Δ0, AMN1, mating type
2022	Grossbach	protein	SWATH-MS	SC	95	1862	QTL	yes	Brem 2005	leu2Δ0, ura3Δ0, AMN1, mating type
2014	Albert	protein	GFP tag	YNB + Leu + Met + canavanine 2% glucose	large bulk	160	bulk segregant	yes	bulk	none
2020	Brion	protein	GFP tag	SC	large bulk	10	bulk segregant	yes	bulk	none
2020	Brion	mRNA	CRISPR-based fluorescent reporter system	SC	large bulk	10	bulk segregant	yes	bulk	MKT1 may affect reporter non-specifically
2014	Parts	protein	GFP tag		large bulk	NA	bulk segregant	no (reported QTLs do not have headers)	bulk
			LC-MS/MS: liquid chromatography followed by tandem mass spectrometry
			SRM: selected reaction monitoring
			sample size and number of genes refer to segregants and genes analyzed in the current study. The numbers may differ slightly from published values due to segregants with unavailable genotype information, changes in gene annotation, and differences in data filtering
