## Supplementary Table S3 for "High concordance between genetic effects on mRNA and protein abundance"

### Sheet: Sheet1
newToPublished
dataset	numberOfQTLs	numberQTLsWithOverlaps	fractionWithOverlap	numberOfStrongQTLs	numberStrongQTLsWithOverlaps	fractionWithOverlapStrong	effectCor_Rho	effectCor_P
Smith_2008_Glucose	5163	3245	0.628511	1033	1018	0.985479	0.885213	0
Smith_2008_Ethanol	4273	2685	0.628364	855	830	0.97076	0.884432	0
Foss_2011	105	83	0.790476	21	21	1	NA	NA
Albert_2018	36723	34745	0.946137	7345	7345	1	0.931123	0
Grossbach_2022_mRNA	4437	2156	0.485914	888	763	0.859234	NA	NA
Grossbach_2022_protein	1211	906	0.748142	243	218	0.897119	NA	NA
publishedToNew
dataset	numberOfQTLs	numberQTLsWithOverlaps	fractionWithOverlap	numberOfStrongQTLs	numberStrongQTLsWithOverlaps	fractionOverlapsStrong	effectCor_Rho	effectCor_P
Smith_2008_Glucose	3997	3245	0.811859	800	797	0.99625	0.885213	0
Smith_2008_Ethanol	3489	2652	0.760103	698	695	0.995702	0.884432	0
Foss_2011	155	95	0.612903	NA	NA	NA	NA	NA
Albert_2018	36498	34637	0.949011	7300	7300	1	0.931123	0
Grossbach_2022_mRNA	5915	2336	0.394928	NA	NA	NA	NA	NA
Grossbach_2022_protein	2160	1010	0.467593	NA	NA	NA	NA	NA
NOTE: LOD was not reported in all published datasets, precluding ranking of QTLs by significance when going from published to new QTLs
NOTE: effect sizes were not reported in all published datasets, precluding correlation analyses
